# Systematic Interrogation Uncovers Targetable Translational Control Elements within the CFTR 5’ UTR

**DOI:** 10.64898/2026.10.16.759746

**Authors:** Ben T. Pockrass, Alice M. Youle, Rachel O. Niederer

**Author notes:** Address correspondence to R.O.N. 4560 MSRB2 1150 W Medical Center Dr Ann Arbor, MI 48109.

## Abstract

The 5’ untranslated region (5’ UTR) of mRNAs often contain features that regulate ribosome recruitment and translation. These regulatory features represent potential targets to modulate translation of therapeutically relevant genes, such as cystic fibrosis transmembrane conductance regulator (CFTR), the gene responsible for Cystic Fibrosis. However, the CFTR 5’ UTR regulatory landscape is largely unknown. To comprehensively identify regulatory elements in CFTR 5’ UTR that could be targeted to modulate its translation, we measured ribosome recruitment to a pool of systematically mutated CFTR 5’ UTRs using Direct Analysis of Ribosome Targeting (DART). This assay allowed us to test the effect of putative 5’ UTR regulatory features as well as discover novel regulatory elements in an unbiased manner. Using this data, we validated a known repressive uAUG in a fetal-lung specific CFTR 5’ UTR isoform and identified a stimulatory secondary structure in the canonical CFTR 5’ UTR. Using a large set of targeted mutations, we also discovered stimulatory (CFTR 5’ UTR Associated Stimulator of Translation, CAST) and repressive (CFTR 5’ UTR Associated Repressor of Translation, CART) sequence features in the CFTR 5’ UTR that regulate translation. Further, we found that CART is present in many human 5’ UTRs, enriched for membrane proteins and ion transporters, and acts broadly as a translational repressor, suggesting this motif may regulate translation of not only CFTR but related genes. Overall, our strategy successfully identified regulatory features within the CFTR 5’ UTR which represent promising therapeutic targets.

**Graphical Abstract:** 
