## Supplemental Table 3 for "Systematic Interrogation Uncovers Targetable Translational Control Elements within the CFTR 5’ UTR"

### Sheet: README
Supplementary Table 3
This excel file contains all mutated CFTR 5' UTR sequences in the structure disrupting mutational series included in the BP1 pool (Fig. 3)
Sheet name	Description
Structure disrupting sequences	The 5' UTR sequence of the structure disrupting mutants used in DART on the BP1 pool (Fig. 3 and Supp. Fig. 1) are listed with mutations indicated in bold. The number associated with each mutant indicates the stem that is mutated and A/B/C indicates whether it is the 5', 3', or structure compensatory mutant, respectively.

### Sheet: Structure disrupting sequences
CFTR 5' UTR sequences of structure disrupting mutants used for DART (BP1 pool). Changes to the WT sequence are indicated in bold.
Mutant	5' UTR sequence
CFTR-70 WT	GTAGTAGGTCTTTGGCATTAGGAGCTTGAGCCCAGACGGCCCTAGCAGGGACCCCAGCGCCCGAGAGACC
CFTR-70 Mut1A	GTAGTACCAGAGACCGATTAGGAGCTTGAGCCCAGACGGCCCTAGCAGGGACCCCAGCGCCCGAGAGACC
CFTR-70 Mut1B	GTAGTAGGTCTTTGGCATTAGGAGCTTGAGCCCAGACGGCCCTAGCAGGGACCCCAGCCGGCGTTTCTGG
CFTR-70 Mut1C	GTAGTACCAGAGACCGATTAGGAGCTTGAGCCCAGACGGCCCTAGCAGGGACCCCAGCCGGCGTTTCTGG
CFTR-70 Mut2A	GTAGTAGGTCTTTGGCATTAGGACGTTGAGCCCAGACGGCCCTAGCAGGGACCCCAGCGCCCGAGAGACC
CFTR-70 Mut2B	GTAGTAGGTCTTTGGCATTAGGAGCTTGACGCCAGACGGCCCTAGCAGGGACCCCAGCGCCCGAGAGACC
CFTR-70 Mut2C	GTAGTAGGTCTTTGGCATTAGGACGTTGACGCCAGACGGCCCTAGCAGGGACCCCAGCGCCCGAGAGACC
CFTR-70 Mut3A	GTAGTAGGTCTTTGGCATTAGGAGCTTGAGCCCAGACCCGGGTAGCAGGGACCCCAGCGCCCGAGAGACC
CFTR-70 Mut3B	GTAGTAGGTCTTTGGCATTAGGAGCTTGAGCCCAGACGGCCCTAGCACCCAGGCCAGCGCCCGAGAGACC
CFTR-70 Mut3C	GTAGTAGGTCTTTGGCATTAGGAGCTTGAGCCCAGACCCGGGTAGCACCCAGGCCAGCGCCCGAGAGACC
CFTR-107 WT	AGGTCAGAGAAAAAGGGTTGAGCGGCAGGCACCCAGAGTAGTAGGTCTTTGGCATTAGGAGCTTGAGCCCAGACGGCCCTAGCAGGGACCCCAGCGCCCGAGAGACC
CFTR-107 Mut1A	ACCAGAGAGAAAAAGGGTTGAGCGGCAGGCACCCAGAGTAGTAGGTCTTTGGCATTAGGAGCTTGAGCCCAGACGGCCCTAGCAGGGACCCCAGCGCCCGAGAGACC
CFTR-107 Mut1B	AGGTCAGAGAAAAAGGGTTGAGCGGCAGGCACCCAGAGTAGTAGGTCTTTGGCATTAGGAGCTTGAGCCCAGACGGCCCTAGCAGGGACCCCAGCGCCCGAGACTGG
CFTR-107 Mut1C	ACCAGAGAGAAAAAGGGTTGAGCGGCAGGCACCCAGAGTAGTAGGTCTTTGGCATTAGGAGCTTGAGCCCAGACGGCCCTAGCAGGGACCCCAGCGCCCGAGACTGG
CFTR-107 Mut2A	AGGTCAGAGAAAAACCCGATTCGGGCAGGCACCCAGAGTAGTAGGTCTTTGGCATTAGGAGCTTGAGCCCAGACGGCCCTAGCAGGGACCCCAGCGCCCGAGAGACC
CFTR-107 Mut2B	AGGTCAGAGAAAAAGGGTTGAGCGGCAGGCACCCAGAGTAGTAGGTCTTTGGCATTAGGACGAGGTTGGGAGACGGCCCTAGCAGGGACCCCAGCGCCCGAGAGACC
CFTR-107 Mut2C	AGGTCAGAGAAAAACCCGATTCGGGCAGGCACCCAGAGTAGTAGGTCTTTGGCATTAGGACGAGGTTGGGAGACGGCCCTAGCAGGGACCCCAGCGCCCGAGAGACC
CFTR-107 Mut3A	AGGTCAGAGAAAAAGGGTTGAGCGGCAGGCACGGTTTCTAGTAGGTCTTTGGCATTAGGAGCTTGAGCCCAGACGGCCCTAGCAGGGACCCCAGCGCCCGAGAGACC
CFTR-107 Mut3B	AGGTCAGAGAAAAAGGGTTGAGCGGCAGGCACCCAGAGTAGTAGGTGAGACCCATTAGGAGCTTGAGCCCAGACGGCCCTAGCAGGGACCCCAGCGCCCGAGAGACC
CFTR-107 Mut3C	AGGTCAGAGAAAAAGGGTTGAGCGGCAGGCACGGTTTCTAGTAGGTGAGACCCATTAGGAGCTTGAGCCCAGACGGCCCTAGCAGGGACCCCAGCGCCCGAGAGACC
CFTR-107 Mut4A	AGGTCAGAGAAAAAGGGTTGAGCGGCAGGCACCCAGAGTAGTAGGTCTTTGGCATTAGGAGCTTGAGCCCAGACCCGGGAAGCAGGGACCCCAGCGCCCGAGAGACC
CFTR-107 Mut4B	AGGTCAGAGAAAAAGGGTTGAGCGGCAGGCACCCAGAGTAGTAGGTCTTTGGCATTAGGAGCTTGAGCCCAGACGGCCCTAGCTCCCAGGCCAGCGCCCGAGAGACC
CFTR-107 Mut4C	AGGTCAGAGAAAAAGGGTTGAGCGGCAGGCACCCAGAGTAGTAGGTCTTTGGCATTAGGAGCTTGAGCCCAGACCCGGGAAGCTCCCAGGCCAGCGCCCGAGAGACC
CFTR-132 WT	AATTGGAAGCAAATGACATCACAGCAGGTCAGAGAAAAAGGGTTGAGCGGCAGGCACCCAGAGTAGTAGGTCTTTGGCATTAGGAGCTTGAGCCCAGACGGCCCTAGCAGGGACCCCAGCGCCCGAGAGACC
CFTR-132 Mut1A	AAAGCCAAGCAAATGACATCACAGCAGGTCAGAGAAAAAGGGTTGAGCGGCAGGCACCCAGAGTAGTAGGTCTTTGGCATTAGGAGCTTGAGCCCAGACGGCCCTAGCAGGGACCCCAGCGCCCGAGAGACC
CFTR-132 Mut1B	AATTGGAAGCAAATGACATCACAGCAGGTCAGAGAAAAAGGGTTGAGCGGCAGGCACCCAGAGTAGTAGGTCTTTGGCATTAGGAGCTTGAGCCCAGACGGCCCTAGCAGGGACCCCAGCGCGGTTGAGACC
CFTR-132 Mut1C	AAAGCCAAGCAAATGACATCACAGCAGGTCAGAGAAAAAGGGTTGAGCGGCAGGCACCCAGAGTAGTAGGTCTTTGGCATTAGGAGCTTGAGCCCAGACGGCCCTAGCAGGGACCCCAGCGCGGTTGAGACC
CFTR-132 Mut2A	AATTGGAACGAAATGACATCACAGCAGGTCAGAGAAAAAGGGTTGAGCGGCAGGCACCCAGAGTAGTAGGTCTTTGGCATTAGGAGCTTGAGCCCAGACGGCCCTAGCAGGGACCCCAGCGCCCGAGAGACC
CFTR-132 Mut2B	AATTGGAAGCAAATGACATCACAGCAGGTCAGAGAAAAAGGGTTGAGCGGCAGGCACCCAGAGTAGTAGGTCTTTGGCATTAGGAGCTTGAGCCCAGACGGCCCTAGCAGGGACCCCACGGCCCGAGAGACC
CFTR-132 Mut2C	AATTGGAACGAAATGACATCACAGCAGGTCAGAGAAAAAGGGTTGAGCGGCAGGCACCCAGAGTAGTAGGTCTTTGGCATTAGGAGCTTGAGCCCAGACGGCCCTAGCAGGGACCCCACGGCCCGAGAGACC
CFTR-132 Mut3A	AATTGGAAGCAAAACTGATCACAGCAGGTCAGAGAAAAAGGGTTGAGCGGCAGGCACCCAGAGTAGTAGGTCTTTGGCATTAGGAGCTTGAGCCCAGACGGCCCTAGCAGGGACCCCAGCGCCCGAGAGACC
CFTR-132 Mut3B	AATTGGAAGCAAATGACATCACAGCAGCAGTGAGAAAAAGGGTTGAGCGGCAGGCACCCAGAGTAGTAGGTCTTTGGCATTAGGAGCTTGAGCCCAGACGGCCCTAGCAGGGACCCCAGCGCCCGAGAGACC
CFTR-132 Mut3C	AATTGGAAGCAAAACTGATCACAGCAGCAGTGAGAAAAAGGGTTGAGCGGCAGGCACCCAGAGTAGTAGGTCTTTGGCATTAGGAGCTTGAGCCCAGACGGCCCTAGCAGGGACCCCAGCGCCCGAGAGACC
CFTR-132 Mut4A	AATTGGAAGCAAATGACATCACAGCAGGTCAGAGAAAAACCCGATTCGGGCAGGCACCCAGAGTAGTAGGTCTTTGGCATTAGGAGCTTGAGCCCAGACGGCCCTAGCAGGGACCCCAGCGCCCGAGAGACC
CFTR-132 Mut4B	AATTGGAAGCAAATGACATCACAGCAGGTCAGAGAAAAAGGGTTGAGCGGCAGGCACCCAGAGTAGTAGGTCTTTGGCATTAGGACGAGGTTGGGAGACGGCCCTAGCAGGGACCCCAGCGCCCGAGAGACC
CFTR-132 Mut4C	AATTGGAAGCAAATGACATCACAGCAGGTCAGAGAAAAACCCGATTCGGGCAGGCACCCAGAGTAGTAGGTCTTTGGCATTAGGACGAGGTTGGGAGACGGCCCTAGCAGGGACCCCAGCGCCCGAGAGACC
CFTR-132 Mut5A	AATTGGAAGCAAATGACATCACAGCAGGTCAGAGAAAAAGGGTTGAGCGGCAGGCACGGTTTCTAGTAGGTCTTTGGCATTAGGAGCTTGAGCCCAGACGGCCCTAGCAGGGACCCCAGCGCCCGAGAGACC
CFTR-132 Mut5B	AATTGGAAGCAAATGACATCACAGCAGGTCAGAGAAAAAGGGTTGAGCGGCAGGCACCCAGAGTAGTAGGTGAGACCCATTAGGAGCTTGAGCCCAGACGGCCCTAGCAGGGACCCCAGCGCCCGAGAGACC
CFTR-132 Mut5C	AATTGGAAGCAAATGACATCACAGCAGGTCAGAGAAAAAGGGTTGAGCGGCAGGCACGGTTTCTAGTAGGTGAGACCCATTAGGAGCTTGAGCCCAGACGGCCCTAGCAGGGACCCCAGCGCCCGAGAGACC
CFTR-132 Mut6A	AATTGGAAGCAAATGACATCACAGCAGGTCAGAGAAAAAGGGTTGAGCGGCAGGCACCCAGAGTAGTAGGTCTTTGGCATTAGGAGCTTGAGCCCAGACCCGGGAAGCAGGGACCCCAGCGCCCGAGAGACC
CFTR-132 Mut6B	AATTGGAAGCAAATGACATCACAGCAGGTCAGAGAAAAAGGGTTGAGCGGCAGGCACCCAGAGTAGTAGGTCTTTGGCATTAGGAGCTTGAGCCCAGACGGCCCTAGCTCCCAGGCCAGCGCCCGAGAGACC
CFTR-132 Mut6C	AATTGGAAGCAAATGACATCACAGCAGGTCAGAGAAAAAGGGTTGAGCGGCAGGCACCCAGAGTAGTAGGTCTTTGGCATTAGGAGCTTGAGCCCAGACCCGGGAAGCTCCCAGGCCAGCGCCCGAGAGACC
