## Supplemental Table 4 for "Systematic Interrogation Uncovers Targetable Translational Control Elements within the CFTR 5’ UTR"

### Sheet: README
Supplementary Table 4
This excel file contains sheets with raw and normalized translation assay data. See table below for descriptions of what is on each sheet.
Sheet name	Description
Translation assay (Fig 2C)	Raw and normalized luminescence values recorded for the in vitro translation assays in Fig. 2C. Luminescence was normalized by band intensity of mRNA stocks on a glyoxal gel.
Translation assay (Supp. Fig. 7E)	Raw and normalized luminescence values recorded for the in vitro translation assays in Supp. Fig. 7E. Luminescence was normalized by band intensity of mRNA stocks on a glyoxal gel.
Translation assay (Fig 5B)	Raw and normalized luminescence values recorded for the in vitro translation assays in Fig. 5B. Luminescence was normalized by band intensity of mRNA stocks on a glyoxal gel.
Translation assay (Fig 5C, D)	Raw and normalized luminescence values recorded for the in vitro and in cellulo translation assays in Fig. 5 C, D. Luminescence was normalized by band intensity of mRNA stocks on a glyoxal gel.
Translation assay (Fig 6E, F)	Raw and normalized luminescence values recorded for the in vitro translation assays in Fig. 6E, F. Luminescence was normalized by band intensity of mRNA stocks on a glyoxal gel.

### Sheet: Translation assay (Fig. 2C)
Translational output of luciferase reporters containing the CFTR 5' UTR isoforms were quantified by in vitro translation assay (fig. 2C). A/B/C represent different clones of the same reporter.
ID	ImageJNormFactor	Rep1	Rep2	Rep3	Rep1_norm	Rep2_norm	Rep3_norm
CFTR70-A	1.802	81589	71525	81653	147023	128888	147139
CFTR70-B	1.5654	112544	100833	114571	176177	157844	179350
CFTR70-C	1.73256	149016	150103	151905	258179	260062	263184
CFTR84-A	1.39216	43662	42843	43057	60784.6	59644.4	59942.3
CFTR84-B	1.24153	39930	39803	42720	49574.2	49416.5	53038
CFTR84-C	1.52925	25398	22740	27471	38840	34775.2	42010.1
CFTR107-A	1.36889	62976	84636	86787	86207.4	115858	118802
CFTR107-B	1.05638	70001	89366	88110	73947.6	94404.4	93077.6
CFTR107-C	1.38887	63282	80897	78199	87890.2	112355	108608
CFTR132-A	1.14845	79451	95200	93998	91245.6	109333	107952
CFTR132-B	1.23117	69983	93024	88560	86161.2	114529	109033
CFTR132-C	1.31462	72727	93942	93059	95608.4	123498	122337
CFTR132NouAUG-A	1	563126	617056	626842	563126	617056	626842
CFTR132NouAUG-B	1.22998	200880	221818	221095	247078	272832	271943
CFTR132NouAUG-C	1.22634	186415	205790	215124	228607	252368	263814
control	1	247	136	114	247	136	114

### Sheet: Translation assay (Supp Fig 7E)
Translational output of luciferase reporters containing the POMC 5' UTR and pathogenic uAUG mutant were quantified by in vitro translation assay (Supp.Fig. 7E). A/B/C represent different clones of the same reporter.
ID	ImageJNormFactor	Rep1	Rep2	Rep3	Rep1_norm	Rep2_norm	Rep3_norm
POMC_WT-A	1.35849	36725	42173	40416	49890.7	57291.8	54904.9
POMC_WT-B	1.1134	47329	41898	36356	52696.2	46649.3	40478.8
POMC_WT-C	2.39229	14395	14785	12783	34437	35370	30580.6
POMC_uAUG-A	1.09339	13426	13892	10344	14679.9	15189.4	11310
POMC_uAUG-B	1	15788	15571	11438	15788	15571	11438
POMC_uAUG-C	1.05361	12096	12516	9272	12744.5	13187	9769.11
control	1	96	96	97	96	96	97

### Sheet: Translation assay (5B)
Translational output of luciferase reporters containing the CFTR-70 5' UTR and CAST mutants were quantified by in vitro translation assay (Fig. 5B). A/B/C represent different clones of the same reporter.
ID	ImageJNormFactor	Rep1	Rep2	Rep3	Rep1_norm	Rep2_norm	Rep3_norm
CFTR70-A	1.1192	428550	416910	398584	479633	466606	446095
CFTR70-B	1.01826	452972	426791	474194	461245	434586	482855
CFTR70-C	1	500464	498806	495777	500464	498806	495777
CFTR70_CASTDel-A	1.14264	283115	273919	262400	323499	312991	299829
CFTR70_CASTDel-B	1.1041	205340	203677	192000	226715	224879	211987
CFTR70_CASTDel-C	1.20309	267250	252481	226315	321526	303757	272277
CFTR70_CASTSub-A	1.11452	81991	100721	92003	91380.7	112256	102539
CFTR70_CASTSub-B	1.08813	94337	77736	90579	102651	84587.2	98562.1
CFTR70_CASTSub-C	1.18654	91679	76870	79694	108781	91209.6	94560.4
control	1	290	201	161	290	201	161

### Sheet: Translation assay (5C, D)
Translational output of luciferase reporters containing the CFTR-70 5' UTR and CART mutants were quantified by in vitro (Fig. 5C) and in cellulo (Fig. 5D) translation assays. A/B/C represent different clones of the same reporter.
(In vitro)
ID	ImageJNormFactor	Rep1	Rep2	Rep3	Rep1_norm	Rep2_norm	Rep3_norm
CFTR70-K	1.17207	106363	106571	90892	124665	124909	106532
CFTR70-L	1.35825	107397	108849	90150	145872	147844	122446
CFTR70-M	1.15025	49673	50301	37856	57136.3	57858.7	43543.8
CFTR70_CARTDel-K	1.13881	283049	317379	266899	322338	361433	303946
CFTR70_CARTDel-L	1.17746	318225	327990	297833	374698	386195	350687
CFTR70_CARTDel-N	1.32922	237917	229012	197777	316245	304408	262890
CFTR70_CARTSub-O	1.09268	418472	419528	456076	457254	458408	498343
CFTR70_CARTSub-P	1	368301	316281	335823	368301	316281	335823
CFTR70_CARTSub-Q	1.0832	457182	406923	434137	495222	440781	470259
control	1	426	239	201	426	239	201
(In cellulo)
ID	ImageJNormFactor	Rep1	Rep2	Rep3	Rep1_norm	Rep2_norm	Rep3_norm
CFTR70-K	1.17207	11908	11573	9331	13957	13564.3	10936.6
CFTR70-L	1.35825	7616	7656	6873	10344.4	10398.8	9335.25
CFTR70-M	1.15025	3821	3549	3582	4395.1	4082.23	4120.19
CFTR70_CARTDel-K	1.13881	30877	33020	28249	35162.9	37603.3	32170.1
CFTR70_CARTDel-L	1.17746	40510	40370	36671	47698.9	47534.1	43178.7
CFTR70_CARTDel-N	1.32922	26338	22587	22388	35009.1	30023.2	29758.6
CFTR70_CARTSub-O	1.09268	59400	63811	63908	64905	69724.7	69830.7
CFTR70_CARTSub-P	1	72757	74639	78870	72757	74639	78870
CFTR70_CARTSub-Q	1.0832	74260	70254	77304	80438.8	76099.5	83736.1
control	1	2045	2158	1995	2045	2158	1995

### Sheet: Translation assay (Fig. 6E, F)
Translational output of luciferase reporters containing human 5' UTRs that naturally have CART and mutants which delete CART were quantified by in vitro translation assays (Fig. 6E).Translational output of luciferase reporters containing human 5' UTRs that do not have CART and mutants which substitute CART were quantified by in vitro translation assays (Fig. 6F). A/B/C represent different clones …
ID	ImageJNormFactor	Rep1	Rep2	Rep3	Rep1_norm	Rep2_norm	Rep3_norm
MVP-A	1.28855	41096	54398	47667	52954.4	70094.8	61421.5
MVP-B	1.03395	44184	42431	40903	45684.3	43871.7	42291.8
MVP-C	1.03524	98852	91916	94011	102335	95155	97323.8
MVP_CARTDel-A	1	95947	92769	89190	95947	92769	89190
MVP_CARTDel-B	1.13514	89054	87876	80776	101089	99752	91692.5
MVP_CARTDel-C	1.04892	89217	80294	71567	93581.7	84222.2	75068.2
PEX11A-A	1.04135	54366	55635	44852	56614	57935.4	46706.6
PEX11A-B	1.07511	54674	57255	53412	58780.8	61555.6	57424
PEX11A-C	1.20991	45980	45520	40752	55631.5	55075	49306.1
PEX11A_CARTDel-A	1.03067	52061	53815	41361	53657.5	55465.3	42629.4
PEX11A_CARTDel-B	1.0643	55410	60139	52898	58973	64006.1	56299.4
PEX11A_CARTDel-C	1.16578	45346	42928	41812	52863.5	50044.6	48743.6
RETN-A	1.05788	334660	294276	359169	354032	311310	379959
RETN-B	1.03411	226875	143140	190228	234613	148022	196716
RETN-C	1.00026	381748	336896	341933	381846	336983	342021
RETN_CARTDel-A	1.06042	373717	326617	323946	396295	346350	343517
RETN_CARTDel-B	0.952938	454640	421283	447026	433244	401457	425988
RETN_CARTDel-C	1.04585	438123	411728	403806	458210	430605	422320
IL7R-A	1.16723	40412	35757	46578	47170	41736.6	54367.1
IL7R-B	1.06975	39784	42168	44178	42559	45109.3	47259.5
IL7R-C	1.09956	44310	43745	43672	48721.4	48100.1	48019.8
IL7R_CARTIns-A	1.06233	85497	94207	91990	90826.3	100079	97724
IL7R_CARTIns-B	1	59066	60236	55664	59066	60236	55664
IL7R_CARTIns-C	1.17014	55715	61578	55601	65194.6	72055.2	65061.2
TRBV28-A	1.25838	336580	322272	314571	423547	405542	395851
TRBV28-B	1.31352	341096	347264	350831	448035	456137	460822
TRBV28-C	1.03645	430328	406735	424223	446013	421560	439685
TRBV28_CARTIns-A	1.0777	337867	328860	311517	364120	354413	335723
TRBV28_CARTIns-B	1.11564	318381	323811	314222	355197	361255	350557
TRBV28_CARTIns-C	1.27767	349700	322870	292677	446802	412522	373946
MED6-A	1.10112	336073	325777	334969	370056	358719	368841
MED6-B	1.12634	347798	319553	367069	391740	359927	413446
MED6-C	1.15491	320170	316961	375253	369766	366060	433382
MED6_CARTIns-A	1.06632	231397	217276	249748	246743	231685	266311
MED6_CARTIns-B	1.02737	224241	210420	227558	230379	216180	233787
MED6_CARTIns-C	1	201234	200762	224261	201234	200762	224261
